# The *de novo* reference genome and transcriptome assemblies of the wild tomato species *Solanum chilense*

**DOI:** 10.1101/612085

**Authors:** Remco Stam, Tetyana Nosenko, Anja C. Hörger, Wolfgang Stephan, Michael Seidel, José M.M. Kuhn, Georg Haberer, Aurelien Tellier

## Abstract

**Background:** Wild tomato species, like *Solanum chilense*, are important germplasm resources for enhanced biotic and abiotic stress resistance in tomato breeding. In addition, *S. chilense* serves as a model system to study adaptation of plants to drought and to investigate the evolution of seed banks. However to date, the absence of a well annotated reference genome in this compulsory outcrossing, very diverse species limits in-depth studies on the genes involved.

**Findings:** We generated ∼134 Gb of DNA and 157 Gb of RNA sequence data of *S chilense*, which yielded a draft genome with an estimated length of 914 Mb in total encoding 25,885 high-confidence (hc) predicted gene models, which show homology to known protein-coding genes of other tomato species. Approximately 71% (18,290) of the hc gene models are additionally supported by RNA-seq data derived from leaf tissue samples. A benchmarking with Universal Single-Copy Orthologs (BUSCO) analysis of predicted gene models retrieved 93.3% BUSCO genes, which is in the current range of high-quality genomes for non-inbred plants. To further verify the genome annotation completeness and accuracy, we manually inspected the NLR resistance gene family and assessed its assembly quality. We revealed the existence of unique gene families of NLRs to *S. chilense*. Comparative genomics analyses of *S. chilense*, cultivated tomato *S. lycopersicum* and its wild relative *S. pennellii* revealed similar levels of highly syntenic gene clusters between the three species.

**Conclusions:** We generated the first genome and transcriptome sequence assembly for the wild tomato species *Solanum chilense* and demonstrated its value in comparative genomics analyses. We make these genomes available for the scientific community as an important resource for studies on adaptation to biotic and abiotic stress in *Solanaceae*, on evolution of self-incompatibility, and for tomato breeding.
