## Supplementary material for "The *de novo* reference genome and transcriptome assemblies of the wild tomato species *Solanum chilense*": Item_NLR_synteny.csv

SCh_gene	SL_multiplicon	SCh_scaffold	SCh_orientation	SCh_is_tandem	SCh_is_tandem_representative	SCh_tandem_representative	SL_gene	SL_chromosome	SP_multiplicon	SP_gene	SP_chromosome
SOLCI000037500	2087	scaffold10080	-	0	0		XM_004232385.3	SL_ch02	1843	XM_015208202.1	Spenn_ch02
SOLCI000129900	276	scaffold1041	-	0	0		XM_004231069.3	SL_ch01	254	XM_015228048.1	Spenn_ch01
SOLCI000502100	3	scaffold12	-	0	0		XM_004233109.3	SL_ch02	3	XM_015210706.1	Spenn_ch02
SOLCI000709700	96	scaffold1294	-	0	0		XM_004251127.3	SL_ch11	44	XM_015201324.1	Spenn_ch11
SOLCI001113700	5	scaffold151	-	0	0		XM_010316859.2	SL_ch01	5	XM_015231631.1	Spenn_ch01
SOLCI001214000	1151	scaffold1569	+	0	0		XM_010322406.2	SL_ch05	2204	XM_015219246.1	Spenn_ch05
SOLCI001222900	412	scaffold1573	-	0	0		XM_004228451.3	SL_ch01	407	XM_015206997.1	Spenn_ch01
SOLCI001555200	85	scaffold1769	-	0	0		XM_004247945.3	SL_ch09	39	XM_015232184.1	Spenn_ch09
SOLCI001689900	247	scaffold1837	-	-1	-1	SOLCI001689900	XM_019215071.1	SL_ch08	203	XM_015228516.1	Spenn_ch08
SOLCI001766200	698	scaffold1876	-	0	0		XM_010316472.2	SL_ch12	558	XM_015204494.1	Spenn_ch12
SOLCI001766300	698	scaffold1876	-	-1	-1	SOLCI001766300	XM_004253129.3	SL_ch12	558	XM_015205258.1	Spenn_ch12
SOLCI002113000	76	scaffold2073	-	0	0		XM_010322393.2	SL_ch05	181	XM_015221179.1	Spenn_ch05
SOLCI002163600	1146	scaffold2104	+	-1	-1	SOLCI002163600	XM_004239340.3	SL_ch05	945	XM_015219683.1	Spenn_ch05
SOLCI002217700	682	scaffold2140	-	-1	-1	SOLCI002217700	XM_004248127.3	SL_ch10	807	XM_015200297.1	Spenn_ch10
SOLCI002452100	1049	scaffold2299	+	0	0		NM_001246937.1	SL_ch04	1375	XM_015217819.1	Spenn_ch04
SOLCI002632400	202	scaffold2434	-	0	0		NM_001247273.2	SL_ch01	170	XM_015214901.1	Spenn_ch01
SOLCI002635300	454	scaffold2436	+	0	0		XM_019212045.1	SL_ch02	280	XM_015209314.1	Spenn_ch02
SOLCI002665800	707	scaffold2457	-	-1	-1	SOLCI002665800	XM_010328476.2	SL_ch09	597	XM_015232444.1	Spenn_ch09
SOLCI002803300	402	scaffold2563	+	0	0		XM_004243445.3	SL_ch07	703	XM_015226123.1	Spenn_ch07
SOLCI002848100	1392	scaffold2598	-	0	0		XM_004243382.3	SL_ch07	1233	XM_015225069.1	Spenn_ch07
SOLCI002856000	568	scaffold2602	-	0	0		XM_019213772.1	SL_ch05	631	XM_015219699.1	Spenn_ch05
SOLCI002951700	1510	scaffold2683	+	0	0		XM_019214277.1	SL_ch06	1229	XM_015222627.1	Spenn_ch06
SOLCI003380700	870	scaffold3062	-	0	0		XM_004233778.3	SL_ch02	767	XM_015209350.1	Spenn_ch02
SOLCI003410700	147	scaffold3093	-	0	0		XM_010314012.2	SL_ch10	121	XM_015200099.1	Spenn_ch10
SOLCI003665500	84	scaffold333	+	-1	-1	SOLCI003665500	XM_004244372.3	SL_ch08	1476	XM_015228009.1	Spenn_ch08
SOLCI003673800	335	scaffold3337	-	0	0		XM_010317174.2	SL_ch01	288	XM_015229061.1	Spenn_ch01
SOLCI003751800	612	scaffold3416	-	-1	-1	SOLCI003751800	XM_019211304.1	SL_ch12	585	XM_015205261.1	Spenn_ch12
SOLCI004219800	854	scaffold3917	-	0	0		XM_004251348.3	SL_ch11	755	XM_015201323.1	Spenn_ch11
SOLCI004265800	1935	scaffold3969	+	0	0		XM_004240196.3	SL_ch05	1953	XM_015219409.1	Spenn_ch05
SOLCI004292600	2	scaffold4	-	0	0		XM_004244278.3	SL_ch07	2	XM_015225215.1	Spenn_ch07
SOLCI004583700	1573	scaffold432	-	0	0		XM_004231521.3	SL_ch02	2050	XM_015208950.1	Spenn_ch02
SOLCI004726300	170	scaffold449	+	0	0		XM_004230020.3	SL_ch01	145	XM_015207715.1	Spenn_ch01
SOLCI004937000	662	scaffold4755	+	0	0		XM_004247838.3	SL_ch09	526	XM_015231761.1	Spenn_ch09
SOLCI005611400	2160	scaffold5696	+	0	0		XM_010324556.2	SL_ch06	1622	XM_015224745.1	Spenn_ch06
SOLCI005736500	2324	scaffold5890	+	0	0		XM_004247842.3	SL_ch09	2100	XM_015232842.1	Spenn_ch09
SOLCI005736500	1257	scaffold5890	+	0	0		XM_004252931.3	SL_ch12	2100	XM_015232842.1	Spenn_ch09
SOLCI005737600	2277	scaffold5893	+	0	0		XM_019212621.1	SL_ch03	1910	XM_015211845.1	Spenn_ch03
SOLCI005844900	1099	scaffold6074	+	0	0		XM_004233715.3	SL_ch02	964	XM_015211686.1	Spenn_ch02
SOLCI005852900	660	scaffold6090	-	0	0		XM_004253072.3	SL_ch12	565	XM_015206353.1	Spenn_ch12
SOLCI005941100	1544	scaffold6239	+	0	0		XM_004230695.2	SL_ch01	961	XM_015210759.1	Spenn_ch01
SOLCI005947200	223	scaffold625	+	0	0		XM_019215618.1	SL_ch01	256	XM_015234276.1	Spenn_ch01
SOLCI006160300	41	scaffold661	+	0	0		XM_004250464.3	SL_ch11	29	XM_015201276.1	Spenn_ch11
SOLCI006342500	1734	scaffold6903	-	0	0		XM_010325434.2	SL_ch07	1573	XM_015225665.1	Spenn_ch07
SOLCI006592800	1219	scaffold7335	+	0	0		XM_004237154.3	SL_ch04	1099	XM_015216878.1	Spenn_ch04
SOLCI006682000	928	scaffold7502	+	0	0		XM_004238900.3	SL_ch05	1383	XM_015218982.1	Spenn_ch05
SOLCI006863400	1212	scaffold7847	+	0	0		XM_019213802.1	SL_ch05	1094	XM_015219445.1	Spenn_ch05
SOLCI007103000	1086	scaffold845	-	0	0		XM_004246998.3	SL_ch09	1038	XM_015231306.1	Spenn_ch09
SOLCI007179200	101	scaffold871	+	0	0		XM_004231245.3	SL_ch01	103	XM_015201059.1	Spenn_ch01
